# Autophagy disruption primes CAR-T cell metabolism for sustained rejection of ovarian tumors

**DOI:** 10.1101/2025.10.09.681473

**Authors:** Gillian A Carleton, Sébastien Levesque, Lauren G Zacharias, Joao San Patricio, Tracey Sutcliffe, Peter H Watson, Ralph J DeBerardinis, Yannick Doyon, Julian J Lum

**Affiliations:** Department of Biochemistry and Microbiology, University of Victoria, Victoria, BC; Trev and Joyce Deeley Research Centre, BC Cancer, Victoria, BC; Centre Hospitalier Universitaire de Québec Research Center – Université Laval, Québec, QC; Université Laval Cancer Research Centre, Québec, QC; Present Address: Division of Hematology/Oncology, Boston Children’s Hospital. Department of Pediatric Oncology, Dana-Farber Cancer Institute. Harvard Stem Cell Institute. Broad Institute of MIT and Harvard. Department of Pediatrics, Harvard Medical School, Boston, MA; Children’s Research Institute, UT Southwestern, Dallas, TX; Animal Care Services, University of Victoria, Victoria, BC; Biobanking and Biospecimen Research Services, Deeley Research Centre, BC Cancer, Victoria, BC; 9Howard Hughes Medical Institute, UT Southwestern Medical Center, Dallas, TX; Eugene McDermott Center for Human Growth and Development, UT Southwestern Medical Center, Dallas, TX

## Abstract

T-cell based immunotherapies such as chimeric antigen receptor T (CAR-T) cell therapy face substantial hurdles when confronting solid tumors such as ovarian cancer, where metabolic constraints in the tumor microenvironment limit T cell infiltration and function. In particular, T cells exposed to nutrient deprivation and hypoxia upregulate autophagy, a lysosomal degradation pathway that negatively regulates effector responses. Here, we used CRISPR-Cas9 to target a folate receptor alpha (αFR) CAR expression cassette into the locus of the essential autophagy gene *ATG5*, thereby generating autophagy-deficient CAR-T cells in a single editing step.

Targeted metabolite profiling revealed that deletion of *ATG5* induced widespread metabolic reprogramming characterized by increased glucose and amino acid uptake. Functionally, *ATG5*-knockout CAR-T cells maintained high cytolytic activity when assayed in patient-derived ascites *in vitro*, and exhibited superior and long-lasting tumor control against ovarian tumors *in vivo*.

Taken together, our results suggest that deletion of *ATG5* metabolically primes CAR-T cells for enhanced cytotoxicity in immune-suppressive conditions, thereby improving the therapeutic potential of αFR CAR-T cells for ovarian cancer immunotherapy.
