## Supplementary material for "Autophagy disruption primes CAR-T cell metabolism for sustained rejection of ovarian tumors": Data S1

### Sheet: Donor sequences
Sequence ID	DNA Sequence
ATG5-EF1a-aFR	GCACATAGACTTGCAGGTGTGAGTTAATGGATTATGTATTTTACAAACACTTTTCAAATGTCTTCTGATTTTGGTGTGCTTTGTTTCCCTTTTCTAAGTGCATGTATAATCCCAGTTTATGCCTCTGTCAGAGATGACATCCTGCCTGTTCACTGAATAGCCCATAATAGGCAAAGATATTCTCAATTGTCGTTACTGTTTTTTCTTTTTGTGTCTCAGGTATGCATTCTAGTGTTTACCTGGAGATGATGTGGAAAAGTAGAAGTGTATTTGTGATGAGGAAATGCTTCTTCTGTTTCACTTTAATGAAGTCTGCCCTTTGCTTTCCCCCTCATCTCTCTGAGAGGCAGTGCTGCTCCTCAGCCTGCTCCAGCTACGGAAAGTCAGATTACTGGAGGA…
AAVS1-EF1a-aFR	ATCCTCCCCGTGTCTGGGTCCTCTCCGGGCATCTCTCCTCCCTCACCCAACCCCATGCCGTCTTCACTCGCTGGGTTCCCTTTTCCTTCTCCTTCTGGGGCCTGTGCCATCTCTCGTTTCTTAGGATGGCCTTCTCCGACGGATGTCTCCCTTGCGTCCCGCCTCCCCTTCTTGTAGGCCTGCATCATCACCGTTTTTCTGGACAACCCCAAAGTACCCCGTCTCCCTGGCTTTAGCCACCTCTCCATCCTCTTGCTTTCTTTGCCTGGACACCCCGTTCTCCTGTGGATTCGGGTCACCTCTCACTCCTTTCATTTGGGCAGCTCCCCTACCCCCCTTACCTCTCTAGTCTGTGCTAGCTCTTCCAGCCCCCTGTCATGGCATCTTCCAGGGGTCCGA…
ATG5_mScarlet-I_NLS	GGCTGTGCCTTCTAGTTGCCAGCCATCTGTTGTTTGCCCCTCCCCCGTGCCTTCCTTGACCCTGGAAGGTGCCACTCCCACTGTCCTTTCCTAATAAAATGAGGAAATTGCATCGCATTGTCTGAGTAGGTGTCATTCTATTCTGGGGGGTGGGGTGGGGCAGGACAGCAAGGGGGAGGATTGGGAAGACAATAGCAGGCATGCTGGGGATGCGGTGGGCTCTATGGGTCGACGTGGTACTACTCGGTGCATGAATGTTTCCCCAGGCTCATGTTGGGATTTTGTTTGAAATCATCTTTATGGGTTTTCTTACTAGAAATGATAGTTTTAGAGAAGTTCGGCAATCTTGTTACTGGTACTCAAGCTTATATACACGTGAGTAATCTTAACTTTGGAAAT…
AAVS1_Puro_PGK1_ATG5_cDNA	TTAAGCTTATGACAGATGACAAAGATGTGCTTCGAGATGTGTGGTTTGGACGAATTCCAACTTGTTTCACGCTATATCAGGATGAGATAACTGAAAGGGAAGCAGAACCATACTATTTGCTTTTGCCAAGAGTAAGTTATTTGACGTTGGTAACTGACAAAGTGAAAAAGCACTTTCAGAAGGTTATGAGACAAGAAGACATTAGTGAGATATGGTTTGAATATGAAGGCACACCACTGAAATGGCATTATCCAATTGGTTTGCTATTTGATCTTCTTGCATCAAGTTCAGCTCTTCCTTGGAACATCACAGTACATTTTAAGAGTTTTCCAGAAAAAGACCTTCTGCACTGTCCATCTAAGGATGCAATTGAAGCTCATTTTATGTCATGTATGAAAG…

### Sheet: Flow cytometry data
Before enrichment			CD4+CD137+			CD4+CCR7+CD45RO+
ATG5 CAR-T	AAVS1 CAR-T		ATG5 CAR-T	AAVS1 CAR-T		ATG5 CAR-T	AAVS1 CAR-T
85.1	87.2		28.2	33.7		4.5	5.55
68.4	66.7		27.9	32		4.21	4.99
65.7	69.2		33.5	39		40.7	43.6
72.6	61.9		33.8	39.2		46.5	44.5
			15.8	16.2		8.97	5.25
After enrichment			15.8	16.3		5.23	4.93
ATG5 CAR-T	AAVS1 CAR-T		10.7	12.5
93.1	86.1		10.2	11.8		CD8+CCR7+CD45RO+
93	84.7					ATG5 CAR-T	AAVS1 CAR-T
92.2	79.6		CD8+CD137+			8.29	10.6
92.3	78.8		ATG5 CAR-T	AAVS1 CAR-T		8.63	9.89
97.1	92.5		51.2	56.7		36.2	34.7
97	91.8		50.2	54.5		40.5	34.6
95.7	94.9		68.5	70.8		3.21	1.22
95.5	94.4		67.6	69.4		1.89	1.37
			42.1	42.5
Viability			42.7	43.3		Glucose-Cy5 MFI norm to WT
ATG5 CAR-T	AAVS1 CAR-T		33	37.4		ATG5 CAR-T	AAVS1 CAR-T	NT T cells
81	78.9		31.7	36.3		0.916169	0.777849	1
80	77.6					1.08714	0.841907	1
82.6	84.7		CD4+CD279+			1.33052	0.922148	1
84.3	83.9		ATG5 CAR-T	AAVS1 CAR-T		1.39301	1.04709	1
91.5	90		45	37.3
93.6	92.1		44.5	35.9		CD4+IFNg+
			53	37.2		ATG5 CAR-T	AAVS1 CAR-T	NT T cells
CD4/CD8 ratio			53.2	36.2		27	22	1.71
ATG5 CAR-T	AAVS1 CAR-T		73	76.5		28.6	23.7	1.25
2.10676	2.56195		72.5	77		32.3	21.4	1.72
2.11032	2.69302		65.6	65.4		29.2	25.9	1.73
2.43333	3.09957		63.7	65
2.43866	3.06867					CD8+IFNg+
1.58721	1.73313		CD8+CD279+			ATG5 CAR-T	AAVS1 CAR-T	NT T cells
1.63363	1.75549		ATG5 CAR-T	AAVS1 CAR-T		56	47.1	1.46
			9.09	7.97		56.1	50	0.84
			6.38	9.06		57.1	42.6	0.59
			14.4	8.87		53.4	49.1	0.77
			14.1	8.91
			17.3	19.1
			17.2	19.6
			6.97	9.01
			6.12	8.53

### Sheet: Killing assays - regular
Donor 1 - all ET ratios in media
	ATG5 CAR-T								AAVS1 CAR-T								NT T cells
2^0	59.8894	60.7362	59.466	60.3128	62.1813	62.2914	63.6238	63.8843	56.1286	57.8185	55.9438	57.7129	65.0862	65.3214	64.427	62.063	24.0535	19.4031	18.7698	21.0258	22.0807	32.2374	22.3651	27.8091
2^-1	52.5423	49.9023	48.9061	52.3928	49.7389	47.3532	46.0686	50.6198	43.6131	38.7283	39.4148	42.24	47.287	48.5886	50.6041	52.4516	17.9783	17.444	5.5508	10.5376	28.906	23.0557	20.2525	22.1213
2^-2	40.5627	40.2888	41.5589	41.3348	36.379	38.4711	38.1774	36.9295	32.8666	32.7345	29.8829	33.2626	40.4007	40.7786	41.4924	42.2902	7.1735	2.46373	-4.69988	-3.82916	12.3709	17.2055	11.1521	20.8213
2^-3	35.4322	35.9801	38.5205	37.1009	36.6359	37.5168	38.0673	35.8651	27.8762	26.424	28.9059	26.1599	32.9686	32.0868	32.6747	33.6824	12.101	-2.89908	3.31465	-3.75001	-6.23622	4.73303	9.77076	0.467209
2^-4	31.5718	32.9167	35.756	34.6352	28.4878	28.1575	28.1575	30.5799	26.0015	27.4537	27.2689	27.6913	34.3123	34.7741	32.8846	34.1863	9.66691	-2.83972	-5.41228	2.66162	-3.39234	0.873478	8.59258	5.38306
2^-5	32.8171	34.5107	35.3326	35.3077	31.0937	36.3423	31.9012	30.3964	27.2953	27.9818	30.3318	29.434	34.1443	37.0836	36.6217	37.1675	3.75001	1.21702	-2.38457	-4.75925	5.26118	5.82995	7.49566	6.60186
Donor 2 - all ET ratios in media
	ATG5 CAR-T								AAVS1 CAR-T								NT T cells
2^0	67.2753	66.6719	67.5173	68.1803	66.4072	64.4823	65.864	63.0933	58.0322	57.927	57.1553	56.7343	58.3903	57.9893	59.5569	61.9631	5.07945	5.56569	10.7407	8.44839	18.3623	17.9607	22.6014	23.2708
2^-1	54.1386	52.981	51.5779	51.5779	54.5259	49.7865	48.5834	44.2086	45.1937	45.2638	46.246	46.7722	44.1357	42.969	47.5991	50.3698	3.37762	11.1922	0.217071	1.05062	-0.87014	0.780899	1.11557	12.3828
2^-2	40.2126	37.5466	38.599	38.4938	45.0471	40.6358	35.7506	35.4589	34.7053	35.5121	35.442	36.81	31.5216	35.6412	38.3755	45.6668	-5.13155	-1.72788	-4.02015	4.00278	-7.25121	-7.56356	-0.66934	3.79294
2^-3	34.9509	33.8635	34.2844	32.9163	36.9536	34.1829	31.3393	28.2769	30.1803	28.4965	29.619	31.8289	26.7457	28.6779	32.2507	37.7922	-8.32683	-7.97952	-6.48607	-5.79144	-15.7518	-12.4051	-11.825	5.71172
2^-4	33.3724	31.2677	31.7588	31.0923	34.5839	24.3395	23.2094	22.7354	29.7944	27.6196	26.5672	32.1446	22.3709	22.1157	24.3031	31.6674	-10.2023	-5.13155	-10.1676	-2.10993	-14.9486	-9.83933	-2.87817	0.713965
2^-5	33.7231	30.3557	29.5489	29.8646	35.6047	29.1519	27.4019	25.9072	28.707	26.2164	28.7421	31.3378	23.9385	26.4176	32.1413	36.662	-4.8537	-7.0765	-3.32552	-0.512287	-11.2896	-12.249	-7.49663	0.15618

### Sheet: Killing assays - RPMI vs ascite
Donors 1 and 2 in RPMI vs Ascites (patient 138), ET of 1:1
RPMI		Ascites
ATG5 CAR-T	AAVS1 CAR-T	ATG5 CAR-T	AAVS1 CAR-T
46.8089	50.9517	64.9524	55.9464
44.3705	52.787	58.4518	51.6676
45.4717	51.6858	63.7822	58.5497
48.5132	53.2066	66.035	53.8894
65.4948	57.2892	51.7913	46.1412
69.9276	58.9603	51.5253	46.1235
68.1086	60.3315	52.2405	53.2629
66.4804	62.6668	57.4414	52.4769
Donors 1 and 2 in RPMI vs Ascites (patient 028), ET of 1:1
RPMI		Ascites
ATG5 CAR-T	AAVS1 CAR-T	ATG5 CAR-T	AAVS1 CAR-T
60.1412	59.6304	50.5114	27.4766
65.0595	51.8934	52.1724	36.2225
63.5462	53.8986	60.744	36.6813
62.6382	47.9966	56.2013	32.0652
65.0421	55.504	42.0806	42.4253
63.5442	54.3261	50.5059	38.7028
63.1985	54.2749	44.7767	36.3438
63.5186	55.1711	49.8549	48.0626

### Sheet: Mouse study
Days post CAR-T	ATG5 CAR-T								AAVS1 CAR-T							NT T cells
0	93.28	74.82	57.51	75.66	102.4	91.67	84.24	74.48	88.81	68.4	68	55.04	58.46	76.26	61.42	47.6	37.62	67.64	134.16	58.4						68.0557
3	93.22	91.08	85.36	88.8	101.64	90.21	84.96	92.7	94.3	84.28	65.57	68.6	56.44	67.15	56.76	51.75	61.42	79.8	131.67	55.61						48.4086
6	82.36	63.75	56.16	55.2	82.72	107.1	80.94	79.79	90.3	99.99	71.61	60.2	56.16	91.91	57.04	51.68	58.08	84.28	132.08	56.16
10	40.15	49.64	25.38	32.24	46.62	51.68	51.59	50.25	59.76	80.64	54.75	47.25	65.52	87.22	54.78	67.5	61.62	112.7	160.65	61.32						0.288692
13	47.88	49.4	27.03	33.48	38.94	45.36	44.53	40.26	69.16	90.16	57.67	42.09	61.62	85.68	61.2	78.96	125.66	139.86		111.28
17	33.6	41.48	20.7	34.84	32.94	35.2	23.5	27.93	49.14	44.8	42.21	34.72	58.46	60.03	49.5	89.1	175.45	186.26		115.54
20	25.44	32.86	18.06	26.84	26.88	27.14	15.2	24.44	45.82	33.39	24	17.64	37.52	37.17	27.54	104				120.84
24	24.38	25.76	12.58	28.52	23.32	31.11	11.84	18.06	25.65	24.51	18.86	17.6	35.84	35.75	23	117.3				150.42
27	23.46	22.88	14.06	28.8	22.44	28.8	10.88	17.6	21.6	28.5	18.9	16.4	35.75	35.84	25.48	126.36				153.68
31	14.62	13.6	10.8	21.6	23.97	32.33	0	18.33	18.06	25.44	23.22	14.35	37.17	38.28	17.86	120.99				150.12
34	10.56	13.68	7.28	14.04	20.28	28.32	0	15.6	15.2	16.1	18.92	12.96	40.26	31.86	19.76	120.99				143.52
38	12.87	0	0	0	17.5	21.62	0	0	13.68	15.54	14.28	13.32	37.2	30.68	18.13	123.2				107.16
41	0	0	0	0	18.9	20.24	0	0	8.99	16.4	11.55	0	28.6	29.68	14.52	110				108.07
46	0	0	0	0	0	20.09	0	0	19.32	9.9	4	0	32.4	24.5	10.15	155.04				199.47
48	0	0	0	0	0	0	0	0	16.065	12.95	4.75	0	30.08	20.68	0	121.77
52	0	0	0	0	0	0	0	0	15.99	10.2	0	0	31.62	38.4	0	178.92
55	0	0	0	0	0	0	0	0	9.24	0	0	0	37.62	29.07	0
59	0	0	0	0	0	0	0	0	0	0	0	0	35.91	30.21	0
62	0	0	0	0	0	0	0	0	0	0	0	0	42.88	38.43	0
66	0	0	0	0	0	0	0	0	0	0	0	0	52.5	53.04	0
69	0	0	0	0	0	0	0	0	0	0	0	0	66.75	58.22	0
74	0	0	0	0	0	0	0	0	0	15.58	0	0	89.1	67.64	0
76	0	0	0	0	0	0	0	0	5.76	35.51	0	6.51	52.93	53.9	0
80	0	0	0	0	0	0	0	0	11.02	43.2	0	9	75.75	86.7	0
83	0	0	0	0	0	0	0	0	11.88	36.96	0	7.83	51.35	67.15	0
87	0	0	0	0	0	0	0	0	20.64	58.08	0	8.99	92.65	87.22	0
90	0	0	0	0	0	0	0	0	20.68	62.56	0	0	109.74	94.64	0
94	0	0	0	0	0	0	0	0	37.17	66.74	0	0	127	114.84	0
97	0	0	0	0	0	0	0	0	40.02	80.51	0	0	134.16	133.75	0
101	0	0	0	0	0	0	0	0	45.99	101.46	0	0	149.6	143.19	0
104	0	0	0	0	0	0	0	0	15.54	95.4	0	0	153.18	125.35	0
108	0	0	0	0	0	0	0	0	48.75	128.04	0	17.6	186.3	166.32	0
111	0	0	0	0	0	0	0	0	52.36	155.1	0	21.6			0
115	0	0	0	0	0	0	0	0	43.4	125.49	0	31.36			12.25
118	0	0	0	0	0	0	0	0	42.78	158.7	0	0			17.22
122	0	0	0	0	0	0	0	0	54	165.92	0	58.46			18.06
125	0	0	0	0	0	0	0	0	60.04		0	55.3			23
